# Targeted Nanopore Sequencing with Cas9 for studies of methylation, structural variants, and mutations

**DOI:** 10.1101/604173

**Authors:** Timothy Gilpatrick, Isac Lee, James E. Graham, Etienne Raimondeau, Rebecca Bowen, Andrew Heron, Fritz J Sedlazeck, Winston Timp

## Abstract

Nanopore sequencing technology can rapidly and directly interrogate native DNA molecules. Often we are interested only in interrogating specific areas at high depth, but conventional enrichment methods have thus far proved unsuitable for long reads^1^. Existing strategies are currently limited by high input DNA requirements, low yield, short (<5kb) reads, time-intensive protocols, and/or amplification or cloning (losing base modification information). In this paper, we describe a technique utilizing the ability of Cas9 to introduce cuts at specific locations and ligating nanopore sequencing adaptors directly to those sites, a method we term ‘nanopore Cas9 Targeted-Sequencing’ (nCATS).

We have demonstrated this using an Oxford Nanopore MinION flow cell (Capacity >10Gb+) to generate a median 165X coverage at 10 genomic loci with a median length of 18kb, representing a several hundred-fold improvement over the 2-3X coverage achieved without enrichment. We performed a pilot run on the smaller Flongle flow cell (Capacity ~1Gb), generating a median coverage of 30X at 11 genomic loci with a median length of 18kb. Using panels of guide RNAs, we show that the high coverage data from this method enables us to (1) profile DNA methylation patterns at cancer driver genes, (2) detect structural variations at known hot spots, and (3) survey for the presence of single nucleotide mutations. Together, this provides a low-cost method that can be applied even in low resource settings to directly examine cellular DNA. This technique has extensive clinical applications for assessing medically relevant genes and has the versatility to be a rapid and comprehensive diagnostic tool. We demonstrate applications of this technique by examining the well-characterized GM12878 cell line as well as three breast cell lines (MCF-10A, MCF-7, MDA-MB-231) with varying tumorigenic potential as a model for cancer.

**Contributions:** TG and WT constructed the study. TG performed the experiments. TG, IL, and FS analyzed the data. TG, JG, ER, RB and AH and developed the method. TG and WT wrote the paper
