## Supplemental Table 1 for "Targeted Nanopore Sequencing with Cas9 for studies of methylation, structural variants, and mutations"

### Sheet: Sheet1
Breast Cancer GuideRNA Panel
Locus Description	fwd guideRNA sequnce	fwd guideRNA target site	rev guideRNA sequnce	rev guideRNA target site
GSTP1	CCCGATGACGCACCTCGGAG	chr11:(+)67576428	GAATTATAGTGATACGGAAG	chr11:(-)67594247
KRT19	GCCCCACTGTGGACAACTCA	chr17:(+)41517522	TACTCTCTAGCCCACCACTA	chr17:(-)41535711
TPM2	AACCAGTCCACCAAGCTTGT	chr9:(+)35677525	CGGACCCTAAAGTTATCCAA	chr9:(-)35697166
GPX1	GCAAGGAGGGGTCAATCACC	chr3:(+)49352525	TAACTTCACCTAGATCCTAT	chr3:(-)49366169
SLC12A4	GACGTGTCATGAGCACCCGA	chr16:(+)67952369	TAGATCACTTTGACCACATC	chr16:(-)67976758
chr5 deletion (estimated: 58384174-58390281)	ACCATAAATTTCCCCTCTAC	chr5:(+)58378092	GAACGATTCTGGTTAGTCTA	chr5:(-)58396781
chr7 deletion (estimated: 154600349-154608221)	TCTGAGAACGGCCTACATAT	chr7:(+)154593967	AAGACACTGTATGCGGAATG	chr7:(-)154613978
BRAF	TCCTAAAGAAGGAACACGCT	chr7:(+)140775214	GACCAAGGATTTCGTGGTGA	chr7:(-)140787552
KRAS	GCTACAACTGAAGGCTATGA	chr12:(+)25237978	GCCACAACCGTCTGGACCCA	chr12:(-)25254719
TP53	CTCGTGTTCCTAAAATGAGG	chr17:(+)7666028	CAACGTTGATACCATACTGG	chr17:(-)7682126
BRCA1 (flongle only)	ACCGAGACTCATCAACTCAC	chr17:(+)43042955	TCGGTCCCTCAGAACACGAA	chr17:(-)43126602
Three large deletions in GM12878 GuideRNAs
Locus Description	fwd guideRNA sequnce	fwd guideRNA target site	rev guideRNA sequnce	rev guideRNA target site
chr5 deletion (105096420-105167965)	AGGAGAGTCCACTACCTAGG	chr5:(+)105091232	ATGAGGCTTAATGACTGTGA	chr5:(-)105172855
chr6 deletion (78257486 - 78326751)	CTCTTAATAGTCTCGGACAG	chr6:(+)78251982	CGGTAAGTCAACAGATGGTA	chr6:(-)78331484
chr8 deletion (39374563-39529703)	CCTTGAGGTGTAATTACATT	chr8:(+)39369484	GAGATGTTATCTTCCTAACT	chr8:(-)39535051
