## Supplemental Table 6 for "Targeted Nanopore Sequencing with Cas9 for studies of methylation, structural variants, and mutations"

### Sheet: S6A_mdamb231_nanopolish
#CHROM	POS	ID	REF	ALT	QUAL	FILTER	INFO	FORMAT	sample
chr7	140775567	.	G	A	746.0	PASS	BaseCalledReadsWithVariant=78;BaseCalledFraction=0.443182;TotalReads=170;AlleleCount=1;SupportFraction=0.472754	GT	0/1
chr7	140776301	.	G	C	944.2	PASS	BaseCalledReadsWithVariant=71;BaseCalledFraction=0.398876;TotalReads=172;AlleleCount=1;SupportFraction=0.48225	GT	0/1
chr7	140777136	.	G	A	714.2	PASS	BaseCalledReadsWithVariant=81;BaseCalledFraction=0.452514;TotalReads=173;AlleleCount=1;SupportFraction=0.48875	GT	0/1
chr7	140777206	.	A	T	69.3	PASS	BaseCalledReadsWithVariant=43;BaseCalledFraction=0.240223;TotalReads=173;AlleleCount=1;SupportFraction=0.561115	GT	0/1
chr7	140777956	.	C	G	1384.9	PASS	BaseCalledReadsWithVariant=79;BaseCalledFraction=0.438889;TotalReads=174;AlleleCount=1;SupportFraction=0.490326	GT	0/1
chr7	140778454	.	G	T	993.2	PASS	BaseCalledReadsWithVariant=90;BaseCalledFraction=0.48913;TotalReads=178;AlleleCount=1;SupportFraction=0.514656	GT	0/1
chr7	140780263	.	A	T	1231.7	PASS	BaseCalledReadsWithVariant=113;BaseCalledFraction=0.588542;TotalReads=186;AlleleCount=2;SupportFraction=0.925469	GT	1/1
chr7	140781426	.	T	C	1218.1	PASS	BaseCalledReadsWithVariant=91;BaseCalledFraction=0.457286;TotalReads=191;AlleleCount=1;SupportFraction=0.518763	GT	0/1
chr7	140781617	.	C	A	986.5	PASS	BaseCalledReadsWithVariant=94;BaseCalledFraction=0.47;TotalReads=192;AlleleCount=1;SupportFraction=0.508238	GT	0/1
chr7	140782627	.	T	C	657.4	PASS	BaseCalledReadsWithVariant=76;BaseCalledFraction=0.374384;TotalReads=195;AlleleCount=1;SupportFraction=0.574334	GT	0/1
chr7	140783600	.	T	C	1843.2	PASS	BaseCalledReadsWithVariant=81;BaseCalledFraction=0.397059;TotalReads=196;AlleleCount=2;SupportFraction=0.707989	GT	1/1
chr7	140783805	.	C	T	504.9	PASS	BaseCalledReadsWithVariant=82;BaseCalledFraction=0.398058;TotalReads=198;AlleleCount=1;SupportFraction=0.510465	GT	0/1
chr7	140785535	.	T	C	1065.3	PASS	BaseCalledReadsWithVariant=156;BaseCalledFraction=0.725581;TotalReads=206;AlleleCount=2;SupportFraction=0.900077	GT	1/1
chr7	140785890	.	C	T	1099.9	PASS	BaseCalledReadsWithVariant=193;BaseCalledFraction=0.897674;TotalReads=205;AlleleCount=2;SupportFraction=0.937688	GT	1/1
chr7	140786488	.	C	T	1253.3	PASS	BaseCalledReadsWithVariant=204;BaseCalledFraction=0.953271;TotalReads=205;AlleleCount=2;SupportFraction=0.925928	GT	1/1
chr7	140786713	.	A	G	719.9	PASS	BaseCalledReadsWithVariant=96;BaseCalledFraction=0.446512;TotalReads=206;AlleleCount=1;SupportFraction=0.497005	GT	0/1
chr7	140786943	.	T	C	922.3	PASS	BaseCalledReadsWithVariant=76;BaseCalledFraction=0.353488;TotalReads=206;AlleleCount=1;SupportFraction=0.500815	GT	0/1
chr7	140787279	.	C	T	917.1	PASS	BaseCalledReadsWithVariant=90;BaseCalledFraction=0.420561;TotalReads=205;AlleleCount=1;SupportFraction=0.538519	GT	0/1
chr7	140787402	.	C	T	1243.4	PASS	BaseCalledReadsWithVariant=195;BaseCalledFraction=0.915493;TotalReads=204;AlleleCount=2;SupportFraction=0.931547	GT	1/1
chr12	25239348	.	C	T	1220.8	PASS	BaseCalledReadsWithVariant=152;BaseCalledFraction=0.529617;TotalReads=276;AlleleCount=1;SupportFraction=0.600488	GT	0/1
chr12	25241785	.	C	G	1755.3	PASS	BaseCalledReadsWithVariant=124;BaseCalledFraction=0.457565;TotalReads=259;AlleleCount=1;SupportFraction=0.577746	GT	0/1
chr12	25241845	.	C	T	1278.6	PASS	BaseCalledReadsWithVariant=147;BaseCalledFraction=0.542435;TotalReads=259;AlleleCount=1;SupportFraction=0.601782	GT	0/1
chr12	25245347	.	C	T	1047.5	PASS	BaseCalledReadsWithVariant=117;BaseCalledFraction=0.45;TotalReads=250;AlleleCount=1;SupportFraction=0.490003	GT	0/1
chr12	25246187	.	A	C	861.2	PASS	BaseCalledReadsWithVariant=113;BaseCalledFraction=0.441406;TotalReads=245;AlleleCount=1;SupportFraction=0.569208	GT	0/1
chr12	25248730	.	C	T	516.8	PASS	BaseCalledReadsWithVariant=93;BaseCalledFraction=0.375;TotalReads=238;AlleleCount=1;SupportFraction=0.366001	GT	0/1
chr17	7666380	.	A	C	5993.8	PASS	BaseCalledReadsWithVariant=435;BaseCalledFraction=0.873494;TotalReads=477;AlleleCount=2;SupportFraction=0.956688	GT	1/1
chr17	7666871	.	T	C	2586.8	PASS	BaseCalledReadsWithVariant=423;BaseCalledFraction=0.844311;TotalReads=478;AlleleCount=2;SupportFraction=0.907531	GT	1/1
chr17	7667560	.	G	A	2481.9	PASS	BaseCalledReadsWithVariant=370;BaseCalledFraction=0.745968;TotalReads=474;AlleleCount=2;SupportFraction=0.905794	GT	1/1
chr17	7667611	.	C	T	4225.8	PASS	BaseCalledReadsWithVariant=422;BaseCalledFraction=0.850806;TotalReads=474;AlleleCount=2;SupportFraction=0.788236	GT	1/1
chr17	7667612	.	A	G	4225.8	PASS	BaseCalledReadsWithVariant=428;BaseCalledFraction=0.862903;TotalReads=474;AlleleCount=2;SupportFraction=0.797237	GT	1/1
chr17	7667762	.	A	G	4137.1	PASS	BaseCalledReadsWithVariant=417;BaseCalledFraction=0.840726;TotalReads=474;AlleleCount=2;SupportFraction=0.961707	GT	1/1
chr17	7668134	.	G	A	4024.8	PASS	BaseCalledReadsWithVariant=428;BaseCalledFraction=0.862903;TotalReads=473;AlleleCount=2;SupportFraction=0.955112	GT	1/1
chr17	7672246	.	T	C	4537.6	PASS	BaseCalledReadsWithVariant=403;BaseCalledFraction=0.832645;TotalReads=463;AlleleCount=2;SupportFraction=0.93749	GT	1/1
chr17	7673183	.	G	A	3209.1	PASS	BaseCalledReadsWithVariant=446;BaseCalledFraction=0.919588;TotalReads=463;AlleleCount=2;SupportFraction=0.9372	GT	1/1
chr17	7673781	.	C	T	5030.0	PASS	BaseCalledReadsWithVariant=390;BaseCalledFraction=0.802469;TotalReads=464;AlleleCount=2;SupportFraction=0.975668	GT	1/1
chr17	7674797	.	T	C	4154.4	PASS	BaseCalledReadsWithVariant=317;BaseCalledFraction=0.653608;TotalReads=464;AlleleCount=2;SupportFraction=0.964486	GT	1/1
chr17	7675327	.	C	T	2858.9	PASS	BaseCalledReadsWithVariant=364;BaseCalledFraction=0.753623;TotalReads=461;AlleleCount=2;SupportFraction=0.936794	GT	1/1
chr17	7675519	.	A	G	4121.6	PASS	BaseCalledReadsWithVariant=418;BaseCalledFraction=0.869023;TotalReads=459;AlleleCount=2;SupportFraction=0.931947	GT	1/1
chr17	7676154	.	G	C	2301.5	PASS	BaseCalledReadsWithVariant=271;BaseCalledFraction=0.566946;TotalReads=455;AlleleCount=2;SupportFraction=0.88552	GT	1/1
chr17	7676483	.	G	C	4211.8	PASS	BaseCalledReadsWithVariant=211;BaseCalledFraction=0.440501;TotalReads=456;AlleleCount=2;SupportFraction=0.871194	GT	1/1
chr17	7677867	.	C	A	4622.2	PASS	BaseCalledReadsWithVariant=378;BaseCalledFraction=0.784232;TotalReads=459;AlleleCount=2;SupportFraction=0.96723	GT	1/1
chr17	7679660	.	C	T	422.7	PASS	BaseCalledReadsWithVariant=104;BaseCalledFraction=0.213552;TotalReads=463;AlleleCount=1;SupportFraction=0.423232	GT	0/1

### Sheet: S6B_mdamb231_dual-strand_nanopL
#CHROM	POS	ID	REF	ALT	QUAL	FILTER	INFO	FORMAT	sample
chr7	140775567	.	G	A	746.0	PASS	BaseCalledReadsWithVariant=78;BaseCalledFraction=0.443182;TotalReads=170;AlleleCount=1;SupportFraction=0.472754	GT	0/1
chr7	140776301	.	G	C	944.2	PASS	BaseCalledReadsWithVariant=71;BaseCalledFraction=0.398876;TotalReads=172;AlleleCount=1;SupportFraction=0.48225	GT	0/1
chr7	140777136	.	G	A	714.2	PASS	BaseCalledReadsWithVariant=81;BaseCalledFraction=0.452514;TotalReads=173;AlleleCount=1;SupportFraction=0.48875	GT	0/1
chr7	140777956	.	C	G	1384.9	PASS	BaseCalledReadsWithVariant=79;BaseCalledFraction=0.438889;TotalReads=174;AlleleCount=1;SupportFraction=0.490326	GT	0/1
chr7	140778454	.	G	T	993.2	PASS	BaseCalledReadsWithVariant=90;BaseCalledFraction=0.48913;TotalReads=178;AlleleCount=1;SupportFraction=0.514656	GT	0/1
chr7	140780263	.	A	T	1231.7	PASS	BaseCalledReadsWithVariant=113;BaseCalledFraction=0.588542;TotalReads=186;AlleleCount=2;SupportFraction=0.925469	GT	1/1
chr7	140781426	.	T	C	1218.1	PASS	BaseCalledReadsWithVariant=91;BaseCalledFraction=0.457286;TotalReads=191;AlleleCount=1;SupportFraction=0.518763	GT	0/1
chr7	140781617	.	C	A	986.5	PASS	BaseCalledReadsWithVariant=94;BaseCalledFraction=0.47;TotalReads=192;AlleleCount=1;SupportFraction=0.508238	GT	0/1
chr7	140783600	.	T	C	1843.2	PASS	BaseCalledReadsWithVariant=81;BaseCalledFraction=0.397059;TotalReads=196;AlleleCount=2;SupportFraction=0.707989	GT	1/1
chr7	140783805	.	C	T	504.9	PASS	BaseCalledReadsWithVariant=82;BaseCalledFraction=0.398058;TotalReads=198;AlleleCount=1;SupportFraction=0.510465	GT	0/1
chr7	140785535	.	T	C	1065.3	PASS	BaseCalledReadsWithVariant=156;BaseCalledFraction=0.725581;TotalReads=206;AlleleCount=2;SupportFraction=0.900077	GT	1/1
chr7	140785890	.	C	T	1099.9	PASS	BaseCalledReadsWithVariant=193;BaseCalledFraction=0.897674;TotalReads=205;AlleleCount=2;SupportFraction=0.937688	GT	1/1
chr7	140786488	.	C	T	1253.3	PASS	BaseCalledReadsWithVariant=204;BaseCalledFraction=0.953271;TotalReads=205;AlleleCount=2;SupportFraction=0.925928	GT	1/1
chr7	140786713	.	A	G	719.9	PASS	BaseCalledReadsWithVariant=96;BaseCalledFraction=0.446512;TotalReads=206;AlleleCount=1;SupportFraction=0.497005	GT	0/1
chr7	140786943	.	T	C	922.3	PASS	BaseCalledReadsWithVariant=76;BaseCalledFraction=0.353488;TotalReads=206;AlleleCount=1;SupportFraction=0.500815	GT	0/1
chr7	140787279	.	C	T	917.1	PASS	BaseCalledReadsWithVariant=90;BaseCalledFraction=0.420561;TotalReads=205;AlleleCount=1;SupportFraction=0.538519	GT	0/1
chr7	140787402	.	C	T	1243.4	PASS	BaseCalledReadsWithVariant=195;BaseCalledFraction=0.915493;TotalReads=204;AlleleCount=2;SupportFraction=0.931547	GT	1/1
chr12	25239348	.	C	T	1220.8	PASS	BaseCalledReadsWithVariant=152;BaseCalledFraction=0.529617;TotalReads=276;AlleleCount=1;SupportFraction=0.600488	GT	0/1
chr12	25241785	.	C	G	1755.3	PASS	BaseCalledReadsWithVariant=124;BaseCalledFraction=0.457565;TotalReads=259;AlleleCount=1;SupportFraction=0.577746	GT	0/1
chr12	25241845	.	C	T	1278.6	PASS	BaseCalledReadsWithVariant=147;BaseCalledFraction=0.542435;TotalReads=259;AlleleCount=1;SupportFraction=0.601782	GT	0/1
chr12	25246187	.	A	C	861.2	PASS	BaseCalledReadsWithVariant=113;BaseCalledFraction=0.441406;TotalReads=245;AlleleCount=1;SupportFraction=0.569208	GT	0/1
chr12	25248730	.	C	T	516.8	PASS	BaseCalledReadsWithVariant=93;BaseCalledFraction=0.375;TotalReads=238;AlleleCount=1;SupportFraction=0.366001	GT	0/1
chr17	7666380	.	A	C	5993.8	PASS	BaseCalledReadsWithVariant=435;BaseCalledFraction=0.873494;TotalReads=477;AlleleCount=2;SupportFraction=0.956688	GT	1/1
chr17	7666871	.	T	C	2586.8	PASS	BaseCalledReadsWithVariant=423;BaseCalledFraction=0.844311;TotalReads=478;AlleleCount=2;SupportFraction=0.907531	GT	1/1
chr17	7667560	.	G	A	2481.9	PASS	BaseCalledReadsWithVariant=370;BaseCalledFraction=0.745968;TotalReads=474;AlleleCount=2;SupportFraction=0.905794	GT	1/1
chr17	7667611	.	C	T	4225.8	PASS	BaseCalledReadsWithVariant=422;BaseCalledFraction=0.850806;TotalReads=474;AlleleCount=2;SupportFraction=0.788236	GT	1/1
chr17	7667612	.	A	G	4225.8	PASS	BaseCalledReadsWithVariant=428;BaseCalledFraction=0.862903;TotalReads=474;AlleleCount=2;SupportFraction=0.797237	GT	1/1
chr17	7667762	.	A	G	4137.1	PASS	BaseCalledReadsWithVariant=417;BaseCalledFraction=0.840726;TotalReads=474;AlleleCount=2;SupportFraction=0.961707	GT	1/1
chr17	7668134	.	G	A	4024.8	PASS	BaseCalledReadsWithVariant=428;BaseCalledFraction=0.862903;TotalReads=473;AlleleCount=2;SupportFraction=0.955112	GT	1/1
chr17	7672246	.	T	C	4537.6	PASS	BaseCalledReadsWithVariant=403;BaseCalledFraction=0.832645;TotalReads=463;AlleleCount=2;SupportFraction=0.93749	GT	1/1
chr17	7673183	.	G	A	3209.1	PASS	BaseCalledReadsWithVariant=446;BaseCalledFraction=0.919588;TotalReads=463;AlleleCount=2;SupportFraction=0.9372	GT	1/1
chr17	7673781	.	C	T	5030.0	PASS	BaseCalledReadsWithVariant=390;BaseCalledFraction=0.802469;TotalReads=464;AlleleCount=2;SupportFraction=0.975668	GT	1/1
chr17	7674797	.	T	C	4154.4	PASS	BaseCalledReadsWithVariant=317;BaseCalledFraction=0.653608;TotalReads=464;AlleleCount=2;SupportFraction=0.964486	GT	1/1
chr17	7675327	.	C	T	2858.9	PASS	BaseCalledReadsWithVariant=364;BaseCalledFraction=0.753623;TotalReads=461;AlleleCount=2;SupportFraction=0.936794	GT	1/1
chr17	7675519	.	A	G	4121.6	PASS	BaseCalledReadsWithVariant=418;BaseCalledFraction=0.869023;TotalReads=459;AlleleCount=2;SupportFraction=0.931947	GT	1/1
chr17	7676154	.	G	C	2301.5	PASS	BaseCalledReadsWithVariant=271;BaseCalledFraction=0.566946;TotalReads=455;AlleleCount=2;SupportFraction=0.88552	GT	1/1
chr17	7677867	.	C	A	4622.2	PASS	BaseCalledReadsWithVariant=378;BaseCalledFraction=0.784232;TotalReads=459;AlleleCount=2;SupportFraction=0.96723	GT	1/1
